# Single-PanIN-seq Unveils that ARID1A Deficiency Promotes Pancreatic Tumorigenesis by Attenuating KRAS Induced Senescence

**DOI:** 10.1101/2020.10.30.361972

**Authors:** Shou Liu, Wenjian Cao, Yichi Niu, Jiayi Luo, Yanhua Zhao, Zhiying Hu, Chenghang Zong

## Abstract

ARID1A is one of the most frequently mutated epigenetic regulators in a wide spectrum of cancers. Recent studies have shown that ARID1A deficiency induces global changes in the epigenetic landscape of enhancers and promoters. These broad and complex effects make it challenging to identify the driving mechanisms of ARID1A deficiency in promoting cancer progression. Here we identified the anti-senescence effect of ARID1A deficiency in the progression of pancreatic intraepithelial neoplasia (PanIN) by profiling the transcriptome of individual PanINs in the mouse model. Interestingly, we found that ARID1A deficiency upregulates the expression of Aldehyde dehydrogenase ALDH1A1, which plays an essential role in attenuating the senescence induced by oncogenic KRAS. Despite that ALDH proteins have been commonly used as cancer stem cell markers, their effect in promoting attenuation of senescence is not known before. Therefore, ALDH proteins could be considered a potential adjuvant drug target in treating pancreatic cancer.
