## Supplemental Table 1 for "Single-PanIN-seq Unveils that ARID1A Deficiency Promotes Pancreatic Tumorigenesis by Attenuating KRAS Induced Senescence"

### Sheet: 1.PanINseq.DGE
Symbol	logFC	AKC	KC	PValue	FDR
Aldh1a3	-5.2032	12.8249	481.43	2.45163e-120	6.46152e-116
Tsix	4.57648	109.039	4.61494	1.73127e-42	2.28147e-38
Lama5	-3.71269	49.1728	646.234	8.837e-41	7.7636e-37
Ecm1	-4.02427	6.33758	103.009	3.32162e-36	2.18861e-32
Kdm5d	-4.17922	3.98814	82.5629	1.1705e-32	6.16996e-29
Gp2	-4.76622	2.37329	71.2167	1.91043e-32	8.39187e-29
Msn	-3.48544	9.74554	110.033	3.24647e-29	1.22234e-25
Flna	-3.12239	37.8781	326.514	3.58614e-26	1.18145e-22
Slc4a11	-3.75352	5.34029	72.9657	1.13708e-25	3.32986e-22
Otop3	-3.61985	8.74784	114.888	3.48036e-25	9.17283e-22
Endod1	-3.28666	9.01451	95.4563	5.36254e-25	1.28486e-21
Uty	-4.28101	3.05533	54.8934	1.03686e-24	2.27729e-21
Nos1	2.8459	163.947	22.9742	1.02984e-23	2.08788e-20
Adgre5	-3.03197	11.8988	108.565	1.9985e-23	3.76231e-20
Nfe2l3	-3.09523	10.437	101.079	2.26419e-23	3.97832e-20
Gcnt2	-2.71299	24.5435	164.84	3.78474e-23	6.23441e-20
Ehd2	-3.39777	8.64856	91.8422	4.51589e-23	7.00122e-20
Tmem176b	-3.10846	10.1895	96.5861	6.16761e-23	9.03075e-20
Tnip3	-3.1039	10.4832	97.6932	7.32712e-23	1.01639e-19
Anxa2	-2.28568	138.142	678.703	1.87835e-22	2.38653e-19
Basp1	-3.35737	7.92016	79.3809	1.90154e-22	2.38653e-19
Pdcd4	2.35445	471.815	91.5587	5.60071e-22	6.70965e-19
Ffar2	3.94259	56.7183	3.32442	6.54111e-22	7.49554e-19
Npnt	-3.02671	12.4295	97.5651	7.32437e-22	8.04338e-19
Wdr72	-2.62412	28.1417	184.268	9.97751e-22	1.05187e-18
Dlgap5	3.89834	57.4455	3.07788	7.49336e-21	7.59596e-18
Trerf1	2.9268	110.286	14.7603	1.69745e-20	1.65696e-17
Ceacam2	-4.69747	2.00871	55.1911	2.73182e-20	2.57142e-17
Cxcl16	-2.73627	17.0767	118.256	5.23457e-20	4.75732e-17
Clcf1	-3.3904	6.5255	64.1804	5.77056e-20	5.06963e-17
Angptl7	3.01068	93.624	11.6043	2.6878e-19	2.28515e-16
Krt7	-4.70762	25.6728	670.176	7.08186e-19	5.8328e-16
Srm	2.53353	171.208	28.9632	9.0045e-19	7.19159e-16
Pdlim7	-2.43802	33.2181	179.495	1.36097e-18	1.05499e-15
4930515G01Rik	2.95427	137.695	17.5661	2.29291e-18	1.72662e-15
Olfm4	-4.2469	1.4642	37.1888	2.83624e-18	2.07644e-15
A430105I19Rik	-3.00975	9.89317	77.916	3.25408e-18	2.31796e-15
Anxa8	-3.87223	2.43621	42.1985	5.7963e-18	3.91711e-15
Pacsin1	2.52291	162.744	28.5811	5.75538e-18	3.91711e-15
Tmem176a	-2.8507	12.2167	89.6448	1.76047e-17	1.15997e-14
Fam167a	-3.28587	5.66518	57.5191	2.2384e-17	1.43891e-14
Akr1c14	4.17533	38.3855	1.97348	2.45509e-17	1.54063e-14
Galnt5	3.69177	45.5156	3.36531	6.0787e-17	3.72582e-14
Xist	5.14135	1908.38	55.0965	7.0909e-17	4.24745e-14
Pik3cg	-2.59561	16.882	107.112	1.22756e-16	7.18966e-14
C4b	-3.49363	5.91183	71.2632	1.44927e-16	8.3037e-14
Ly6a	-4.75442	0.686174	26.5413	1.96246e-16	1.10048e-13
Spp1	-6.40736	6.15793	588.66	4.57273e-16	2.51081e-13
Ptgs1	-3.14736	5.39198	54.6987	6.40001e-16	3.44242e-13
Il4ra	-2.1274	73.0453	326.476	9.51231e-16	4.91581e-13
Mall	-2.73521	16.7797	118.212	9.39759e-16	4.91581e-13
Inpp5d	-2.77222	9.6188	74.8308	1.86553e-15	9.45535e-13
Pga5	5.08336	23.0237	0.21597	2.74663e-15	1.36274e-12
Zfp281	2.30649	207.697	40.0099	2.79207e-15	1.36274e-12
Sh3bgrl3	-2.1034	68.8021	302.763	5.76795e-15	2.764e-12
Lamc2	-2.0053	131.212	532.963	1.49128e-14	7.0186e-12
Ifitm2	-2.93747	6.32266	57.0033	1.56558e-14	7.23902e-12
F3	-3.39766	9.30654	104.49	1.96578e-14	8.93276e-12
Slc1a3	2.63722	87.6963	14.4963	2.37901e-14	1.06273e-11
Gpt2	2.47602	107.603	18.489	3.08379e-14	1.35461e-11
Npy	-4.56798	3.68592	84.771	3.33479e-14	1.44085e-11
Sema3e	-2.68554	10.8773	73.5011	3.4129e-14	1.45081e-11
Gm3054	-4.62958	0.559897	19.8992	1.03783e-13	4.34177e-11
Eif2s3y	-4.12603	1.46371	26.1792	1.07169e-13	4.41335e-11
Ret	-2.5902	20.751	126.181	1.97865e-13	8.02299e-11
Lhx1	2.63107	75.3661	11.77	6.42173e-13	2.56441e-10
Ivl	-6.07458	2.20329	177.755	6.69784e-13	2.63475e-10
Ppif	2.10777	215.985	48.5406	1.09206e-12	4.17134e-10
Ubxn11	-2.39323	17.176	91.7538	1.07929e-12	4.17134e-10
Mir6240	1.90534	794.419	212.825	1.47865e-12	5.56734e-10
Aldh3a1	3.87113	28.793	1.35767	1.66838e-12	6.1932e-10	***
Gm9899	2.55858	72.6942	12.0508	2.20391e-12	8.06754e-10
Sult1d1	2.33454	97.8467	19.1509	2.85921e-12	1.03229e-09
Il18rap	-3.11224	4.18521	38.7064	3.30371e-12	1.17665e-09
Tln2	2.40821	84.0576	15.8678	6.47594e-12	2.27573e-09
Siglecf	-2.77272	7.52742	53.8376	6.62146e-12	2.29625e-09
Gsdma2	7.31613	537.57	2.513	1.05321e-11	3.605e-09
Rgs2	-2.94763	5.43143	41.819	1.14706e-11	3.87588e-09
Alox5ap	-2.88272	4.8849	41.9978	1.2585e-11	4.1986e-09
Il1rn	-3.79631	15.1218	221.608	1.62141e-11	5.34173e-09
Igdcc4	2.19342	115.725	24.6057	1.78936e-11	5.82227e-09
Wfdc2	-2.5488	10.019	61.7729	2.11724e-11	6.80513e-09
Antxr2	-2.58614	10.1381	59.3609	2.29336e-11	7.28237e-09
Runx2	-2.33904	17.2199	83.0233	2.52244e-11	7.91446e-09
Fhl1	4.49714	139.707	5.07349	2.86732e-11	8.89071e-09
Ceacam1	-3.02092	74.5977	622.586	3.21557e-11	9.8546e-09
Rasgrf1	-2.06671	35.6279	147.785	3.5893e-11	1.08735e-08
Plekhs1	-2.5931	8.33787	54.0747	4.365e-11	1.30732e-08
Il33	-3.33441	2.46417	31.2813	4.87495e-11	1.44364e-08
Trpv4	2.80033	48.4159	6.22479	8.39549e-11	2.45857e-08
Ctnnd2	3.24943	320.387	34.1864	9.25683e-11	2.68102e-08
Ltf	-4.86012	3.05587	121.579	9.4464e-11	2.70619e-08
Ksr2	2.39644	74.5452	13.12	9.56383e-11	2.71037e-08
Fam222a	2.56692	60.1197	9.16194	1.13262e-10	3.17567e-08
Pdk4	2.47693	62.2028	10.8667	1.15292e-10	3.19855e-08
Cd79a	-3.75627	1.45568	23.2032	1.19532e-10	3.28166e-08
Parp8	-2.62591	6.97152	48.143	1.65517e-10	4.49727e-08
Grin2d	2.32714	82.1285	15.5583	1.79355e-10	4.82355e-08
Ihh	2.73806	44.645	6.52429	1.9773e-10	5.26402e-08
Chst4	-3.27718	2.42574	26.9409	2.64169e-10	6.96244e-08
Ddx3y	-3.917	0.718568	17.2769	2.70031e-10	7.04648e-08
Gabra1	-2.53191	8.46057	51.4792	4.66821e-10	1.20623e-07
Mmp7	-3.88197	0.667096	16.6973	4.80884e-10	1.2305e-07
Aim2	-2.89139	4.50649	35.4129	4.87732e-10	1.23602e-07
Gdap1	2.58809	55.5514	9.14053	5.01128e-10	1.25562e-07
Sprr1a	-4.88356	1.683	72.5657	5.04992e-10	1.25562e-07
Setd7	-2.26397	16.0994	75.1234	5.41997e-10	1.33503e-07
Muc20	-2.39046	11.8323	64.9542	5.49185e-10	1.34021e-07
Muc3	-6.0589	2.31373	176.028	6.08981e-10	1.47251e-07
Pear1	-2.18562	18.4944	85.5317	6.35738e-10	1.52323e-07
Chrm1	3.18928	28.5404	2.7227	7.02581e-10	1.66822e-07
Scn1b	2.1325	104.48	23.9747	7.47388e-10	1.75876e-07
Kcnj15	4.57791	189.358	7.35965	7.57609e-10	1.76704e-07
Hspa12b	3.29614	27.3334	2.1136	8.37045e-10	1.93519e-07
Nt5c1a	-3.08908	3.25622	27.8777	1.04569e-09	2.39653e-07
Gm32742	2.14588	153.384	33.8508	1.07643e-09	2.44573e-07
Ttc9	-2.56306	7.36008	46.4676	1.12176e-09	2.52693e-07
Rfx6	-3.99552	11.1135	191.056	1.15761e-09	2.58559e-07
H2-Ab1	-2.75965	4.91253	38.0893	1.31826e-09	2.91966e-07
Mndal	-2.99482	3.59681	31.3178	1.4235e-09	3.12648e-07
Hspa1a	-3.16106	2.32646	25.347	1.75403e-09	3.8206e-07
Gm12061	2.48643	54.9634	9.47549	1.77556e-09	3.83578e-07
Tinagl1	-2.07262	22.339	96.7666	2.14832e-09	4.60334e-07
Iglc1	-4.12473	0.171254	12.1116	2.21368e-09	4.70514e-07
Ubiad1	2.10779	96.149	21.43	2.43738e-09	5.13917e-07
Map1a	-2.27572	13.5927	64.4025	2.47919e-09	5.18583e-07
Hmmr	2.79799	36.5835	4.75405	2.62565e-09	5.40638e-07
Sh2d7	-3.90621	11.1722	192.123	2.62211e-09	5.40638e-07
Dlk2	2.46641	54.2944	9.57973	2.9577e-09	6.04287e-07
Serpinb1a	-2.07659	23.4131	107.199	3.24721e-09	6.58334e-07
Clec4a1	-2.94478	3.27163	27.8393	4.14072e-09	8.33075e-07
Cldn4	-3.40987	3.22136	36.19	5.18614e-09	1.0355e-06
Tuba1a	-2.96856	2.72343	27.3942	5.25963e-09	1.04228e-06
S100a14	-2.46716	8.49515	46.7492	6.16756e-09	1.21308e-06
Ctgf	-3.00014	3.33198	25.8918	6.39903e-09	1.24928e-06
Dclk1	-3.1281	49.391	463.22	8.52291e-09	1.65169e-06
Krt20	-3.47807	54.6912	614.334	1.00782e-08	1.9248e-06
Plaur	-2.0769	24.5275	103.946	1.00661e-08	1.9248e-06
Cldn7	-2.7088	14.2129	91.4699	1.10435e-08	2.08238e-06
Gm19817	-2.88087	3.563	27.5165	1.10614e-08	2.08238e-06
Ttbk1	2.24229	66.8268	13.8579	1.34011e-08	2.50497e-06
Bglap3	-3.13661	2.02595	21.5185	1.76616e-08	3.2781e-06
Ankrd63	2.91694	29.3675	3.10611	1.91508e-08	3.50536e-06
Bhlhe41	1.86984	162.998	44.0831	1.91521e-08	3.50536e-06
Pik3r5	-3.26839	12.951	123.996	1.94625e-08	3.53762e-06
Gm6762	3.52948	18.617	1.24728	2.19943e-08	3.97043e-06
Trim29	-3.19911	1.94657	19.4857	2.38267e-08	4.27196e-06
Spink4	3.23608	212.632	22.306	2.79859e-08	4.98376e-06
Pgc	5.26794	512.339	13.533	2.91081e-08	5.14882e-06
Rac2	-2.28337	10.8227	52.6475	3.48023e-08	6.11499e-06
Capn8	3.22265	196.14	20.6253	3.97369e-08	6.9358e-06
Slc41a2	2.15903	61.5344	12.9208	6.09722e-08	1.05723e-05
Lgr6	2.39224	46.0979	8.42778	7.27486e-08	1.25318e-05
Bok	-2.03495	17.0232	74.194	7.45531e-08	1.27592e-05
Ighg1	-4.78395	2.681	85.7943	7.54178e-08	1.2824e-05
ND3	-1.89067	29.8728	111.649	8.1822e-08	1.38237e-05
9530086O07Rik	-3.08336	1.57402	18.8637	9.05042e-08	1.51932e-05
Ncmap	-2.4424	6.3536	37.9656	1.00815e-07	1.68169e-05
Tlx3	2.55231	36.5503	6.06918	1.14865e-07	1.90402e-05
Nrxn2	2.20086	56.9904	12.2812	1.28019e-07	2.10879e-05
St6gal1	-2.09758	15.2064	63.0135	1.29163e-07	2.11442e-05
C530008M17Rik	2.84637	52.6084	6.78273	1.3077e-07	2.12751e-05
Gm12654	-3.53912	0	5.26426	1.44122e-07	2.33036e-05
Gm10036	2.97037	20.4516	2.50052	1.53047e-07	2.45958e-05
Cavin1	-2.11259	13.2728	59.2416	1.57316e-07	2.51287e-05
Fndc1	2.09855	66.3129	14.6624	1.70545e-07	2.70776e-05
Sult1c2	1.70025	265.712	80.4027	1.99038e-07	3.14123e-05
Gm572	2.92539	23.6151	2.84775	2.02205e-07	3.17221e-05
Ndrg2	2.82656	23.0737	3.13078	2.23705e-07	3.48873e-05
Epha2	-1.74021	56.5168	184.585	2.34662e-07	3.61684e-05
Gm10419	2.47145	37.5832	6.04957	2.34663e-07	3.61684e-05
B4galnt4	2.76374	26.4535	3.14404	2.59617e-07	3.97819e-05
Sftpd	-2.64885	2.84234	24.4359	3.42938e-07	5.22455e-05
Stk32b	2.4119	35.2958	6.28804	3.74625e-07	5.6745e-05
Trpm5	-3.0588	31.8969	287.687	3.79531e-07	5.71595e-05
Il1r1	-1.94015	19.1465	77.7121	4.14263e-07	6.20359e-05
Fmo5	2.04791	60.8853	14.5823	5.22126e-07	7.74263e-05
LOC105242401	-3.25511	0	4.21373	5.25136e-07	7.74263e-05
Lrit3	3.45218	12.1066	0.627036	5.2585e-07	7.74263e-05
Prcd	3.12833	17.8846	1.51494	5.35272e-07	7.83758e-05
Rgs13	-3.3802	6.01382	72.4279	5.45707e-07	7.94622e-05
S100a6	-1.63988	104.004	329.162	5.5316e-07	8.01049e-05
Arvcf	2.12979	55.185	12.1106	5.85338e-07	8.43014e-05
Ifi203	-2.45246	6.74086	38.9489	6.20943e-07	8.89433e-05
Vav1	-2.42259	5.33989	31.5928	6.48565e-07	9.23978e-05
Atg9b	-2.96567	22.9643	158.508	6.52894e-07	9.25143e-05
Ranbp1	1.79556	126.448	34.7959	6.73214e-07	9.48835e-05
Gabrp	-3.011	9.89883	77.3626	7.11719e-07	9.9777e-05
Spib	-2.91194	11.8703	96.7486	7.16337e-07	9.9893e-05
Strip2	-2.88153	24.1748	170.884	7.3043e-07	0.000101322
Gm5814	2.56774	28.3507	5.027	7.72886e-07	0.00010665
Tnfrsf8	-2.80161	6.0074	44.5844	8.15088e-07	0.000111888
Gm9165	3.52061	10.7147	0.38425	8.65153e-07	0.000118145
B4galnt3	1.97029	68.229	17.1676	9.22247e-07	0.000125292
Pla2g2d	-2.5509	3.76353	24.649	9.30506e-07	0.000125766
H2-Ob	-2.51509	4.89351	26.7131	9.46448e-07	0.000127268
Osmr	-1.86835	21.8815	85.6507	9.68805e-07	0.000129613
Muc3a	-2.54551	27.6851	182.81	1.00209e-06	0.00013339
Rbm20	2.31005	36.3628	6.64118	1.09537e-06	0.000145073
H6pd	-1.78569	30.8019	108.056	1.12231e-06	0.000147898
Tmsb10	-2.02912	14.2869	55.7623	1.1542e-06	0.000151344
Gm15270	-2.87752	1.89544	16.3177	1.16559e-06	0.000152081
Cd209d	3.28175	13.2151	0.785129	1.18243e-06	0.000153519
Col6a4	1.98978	66.8142	16.6351	1.34984e-06	0.000173543
Plcg2	-1.85333	22.3791	83.6094	1.34646e-06	0.000173543
Igkc	-3.23279	0.757658	11.7273	1.37253e-06	0.000175603
Fn1	-2.46135	24.3532	137.234	1.44457e-06	0.000182535
Gal3st2	-3.32902	5.46564	58.7661	1.43509e-06	0.000182535
Spaca6	-1.86013	22.0311	80.5866	1.44748e-06	0.000182535
Dnph1	3.34259	11.2886	0.641728	1.49741e-06	0.000187932
Proz	2.97246	26.8648	2.8632	1.51679e-06	0.000189462
Tspan12	-2.64195	26.3675	180.275	1.62462e-06	0.000201974
Ugt1a7c	-2.17858	10.7902	49.2117	1.71033e-06	0.000211632
Tpsab1	3.4264	4.60353	0	1.72646e-06	0.000212629
Adamtsl2	2.22561	41.0873	8.73043	1.87766e-06	0.000230175
Sptbn4	1.96595	66.9034	16.5951	1.92815e-06	0.00023527
Akr1c19	2.50292	26.6573	3.8429	1.95001e-06	0.000236841
Trim2	1.65234	201.426	63.1306	2.31811e-06	0.000280257
A4gnt	4.97025	42.0488	0.831377	2.34773e-06	0.000282542
Bcat2	1.88313	73.7644	18.9484	2.44638e-06	0.000293076
Bicc1	-2.11935	10.1477	41.68	2.52799e-06	0.000301483
Aplp2	-1.58168	122.901	373.237	2.54845e-06	0.000302036
Sfn	-2.06794	11.1878	45.7604	2.55554e-06	0.000302036
Gm20186	-2.36865	5.10169	32.7417	2.58258e-06	0.000303869
Gm5522	3.35152	5.00407	0	2.66486e-06	0.000310774
Muc4	-2.45206	333.267	1845.94	2.6556e-06	0.000310774
C330013E15Rik	3.46606	7.73324	0.21597	2.69659e-06	0.00031309
St6gal2	1.80567	95.1279	27.5385	2.72003e-06	0.000314426
Kctd12	-2.65121	23.8117	152.279	3.07022e-06	0.000353357
2010001K21Rik	3.31147	4.81862	0	3.20057e-06	0.000366757
Gm26911	-3.02028	1.02443	12.0958	3.35213e-06	0.000382463
P2ry2	-2.54223	3.4672	20.9574	3.39239e-06	0.000385387
4930588G17Rik	3.43324	7.7677	0.249253	3.44523e-06	0.000389711
Esp15	1.84654	82.4275	22.5868	3.50869e-06	0.000395192
Nqo1	2.93224	141.061	16.6661	3.7565e-06	0.000421303
Rad54b	2.28374	34.6685	6.29383	3.80863e-06	0.000425341
Arhgap28	2.49542	25.5541	3.95125	3.96738e-06	0.000438502
BC064078	3.21775	9.53502	0.575666	3.98817e-06	0.000438502
Clic6	-1.84128	25.8825	95.6868	3.98529e-06	0.000438502
Tle3	-1.62924	62.6162	195.46	3.99304e-06	0.000438502
Gm12802	3.31691	8.84575	0.332279	4.31889e-06	0.000472319
Casr	-2.30837	5.72036	28.8362	4.47676e-06	0.00048756
Plet1	-2.34872	4.51057	27.6805	4.51214e-06	0.000489391
Fyb	-2.62158	22.2145	146.656	4.65432e-06	0.000502743
Adamts13	2.3841	28.6957	4.75831	4.7137e-06	0.000507079
Nid2	2.61932	20.5024	3.04561	4.88521e-06	0.000523393
Cd276	-2.04059	10.0546	44.3269	4.95995e-06	0.000529248
Alox5	-2.60017	17.9524	110.632	5.33325e-06	0.000566787
LOC102633880	-2.68878	2.16613	16.6409	5.36582e-06	0.000567958
Ybx2	3.3602	7.09536	0.21597	5.40317e-06	0.000569624
Bcas1	1.75757	238.757	71.2087	5.51974e-06	0.000579594
Col16a1	2.35149	26.0979	5.17005	5.73107e-06	0.000599398
Apobec3	-1.60028	70.6817	221.129	5.89091e-06	0.000613679
Gatsl2	-1.83347	23.9366	88.7089	6.60191e-06	0.000685039
Cyp21a1	-2.83168	1.41136	12.0281	7.0857e-06	0.000729495
Nupr1	-2.38799	23.0122	116.343	7.06632e-06	0.000729495
Itga2	-1.61915	64.9752	209.071	7.69453e-06	0.000789093
Atp6v0d2	-2.60543	25.7645	171.656	7.88399e-06	0.000799734
Ltbp3	-1.80416	21.5857	75.7044	7.88932e-06	0.000799734
Tns4	-2.43634	100.217	541.59	7.84752e-06	0.000799734
Capn9	4.23604	34.2708	1.28335	8.11731e-06	0.000819693
Gprc5c	-2.15907	17.0887	79.4267	8.16708e-06	0.000821571
Egln3	-2.42733	3.6641	22.4783	8.20351e-06	0.000822098
Mcpt4	-2.43029	3.98442	22.9926	9.22431e-06	0.000920894
Grp	3.0254	3.50154	0	9.33971e-06	0.000928896
Akr1c12	2.07361	39.5323	8.59712	9.80331e-06	0.000971338
Cmtr2	1.83078	92.4706	25.6558	1.06863e-05	0.00105486
Slc6a6	-1.56288	86.6631	257.049	1.08166e-05	0.00106374
Tmprss9	2.21223	33.8694	7.0872	1.10509e-05	0.00108274
Sdk2	2.13819	37.2558	8.2442	1.13607e-05	0.00110897
Tardbp	1.55358	319.207	108.528	1.17168e-05	0.00113952
Ctrb1	-4.19613	6.52235	152.336	1.22929e-05	0.00119114
Adh7	2.34806	26.0673	4.69694	1.27034e-05	0.00122641
Sulf2	-2.0459	82.699	349.493	1.3654e-05	0.00131338
Sh2d6	-2.75138	14.2637	98.3732	1.4459e-05	0.00138575
Gm35392	2.56343	18.8079	2.59773	1.54019e-05	0.00147077
Siglecg	-2.66489	1.74153	14.4256	1.5599e-05	0.00148421
Chad	3.39992	40.8815	3.67536	1.61901e-05	0.00153491
Fbxo34	1.90859	53.3221	12.7778	1.71413e-05	0.00161927
Actg1	-1.51555	136.254	394.216	1.73196e-05	0.00163027
Pirt	2.15789	58.6043	13.169	1.75079e-05	0.00164213
Klf10	-1.69737	26.8816	90.4498	1.86162e-05	0.00173988
Phldb2	-1.61368	45.1969	141.198	1.93339e-05	0.00180058
Iglc3	-2.64193	0	2.37573	1.94196e-05	0.00180219
Kcnk3	2.01751	41.1659	9.99694	1.95711e-05	0.00180988
Pcdh19	2.18385	32.3031	6.37817	2.02497e-05	0.00186609
Efemp1	-2.12601	16.8611	76.8892	2.03542e-05	0.00186918
Gm9905	2.08105	36.228	7.66569	2.12199e-05	0.00194192
A330001L22Rik	2.53108	19.5496	3.22361	2.13455e-05	0.00194665
Gprc5a	-2.3611	62.0008	312.479	2.23437e-05	0.00203066
Mafa	2.94956	10.4564	0.854674	2.29173e-05	0.00207563
Kcnmb1	2.5955	17.3684	2.40842	2.35693e-05	0.00212738
Slc9a3	2.36859	23.6237	4.28255	2.36671e-05	0.00212891
Cngb1	2.11314	34.3342	7.37186	2.42281e-05	0.00217196
Grem1	-2.48708	2.96714	18.93	2.44181e-05	0.00218157
Dapk1	-1.76064	20.1378	69.76	2.47557e-05	0.00220426
Myo7a	-1.84922	15.1346	54.6584	2.49838e-05	0.00220964
Pdxk	-1.59414	46.8037	145.462	2.49516e-05	0.00220964
Guca1a	2.71331	14.3092	1.51644	2.50798e-05	0.00221072
Cd81	-1.91663	70.1364	274.113	2.61763e-05	0.00229203
Slc17a7	2.0731	37.8017	8.9742	2.61178e-05	0.00229203
Dbh	2.65283	14.9665	1.97867	2.72241e-05	0.0023683
Upk3a	2.85876	10.9919	0.969864	2.7227e-05	0.0023683
Gm17518	2.94709	3.76803	0	2.93173e-05	0.00254173
Lmtk3	1.88299	53.4754	13.7628	2.98998e-05	0.00257529
Tnn	2.68412	13.236	1.68564	2.98828e-05	0.00257529
Tbx5	2.28618	25.2109	4.58754	3.03054e-05	0.00260173
Ctsc	-1.60269	42.4796	133.009	3.04193e-05	0.00260302
AW822252	3.02389	6.8801	0.445378	3.10987e-05	0.00264746
Gda	-1.91939	10.9145	44.3197	3.11395e-05	0.00264746
Cep85l	2.22937	27.3464	5.28451	3.12869e-05	0.00265144
Cd19	-2.54293	2.12934	13.5647	3.2319e-05	0.00273013
Prrt4	2.60186	15.975	1.93537	3.26988e-05	0.00275338
Tff3	3.7945	72.5895	4.39518	3.3291e-05	0.00279433
Gm16144	-2.38502	3.29205	17.8611	3.3933e-05	0.00283917
D930020B18Rik	2.61891	14.8364	2.51849	3.56149e-05	0.00295178
Egfr	-1.49915	119.515	342.164	3.54375e-05	0.00295178
Gm7389	2.42444	19.7185	3.49212	3.55692e-05	0.00295178
Prr7	2.28801	24.7876	4.81137	3.61344e-05	0.00298545
Cgref1	1.97611	39.0648	9.3645	3.62867e-05	0.00298867
Tmem236	-1.74696	18.8035	67.2115	3.70695e-05	0.00304363
Wdhd1	1.85006	55.0957	15.5759	3.79155e-05	0.00310342
Kbtbd13	2.94272	8.51799	0.558649	3.83103e-05	0.00310678
Marcksl1	-2.03666	7.81445	33.5933	3.81626e-05	0.00310678
Nkpd1	2.28121	24.8763	4.90476	3.83002e-05	0.00310678
Egf	2.02009	37.4341	8.60107	3.94815e-05	0.00318218
Tnfrsf12a	-2.08796	7.17267	29.713	3.93913e-05	0.00318218
Gfi1b	-2.47373	2.76334	15.6626	3.99215e-05	0.00320784
Cacna1b	1.80037	60.9304	16.6133	4.15299e-05	0.00332693
Gm13429	2.93185	8.75513	0.842929	4.17672e-05	0.00333581
1700001G17Rik	2.70259	2.53944	0	4.32215e-05	0.00338078
Fthl17d	2.92459	3.67567	0	4.32215e-05	0.00338078
Gm15691	2.86475	9.78085	0.944579	4.32282e-05	0.00338078
Gm30517	2.85138	3.29663	0	4.32215e-05	0.00338078
Nkx2-6	2.905	3.56396	0	4.32215e-05	0.00338078
Rhcg	2.8507	3.27088	0	4.32215e-05	0.00338078
Rhox9	2.87714	3.3868	0	4.32215e-05	0.00338078
Syde2	2.21735	26.2329	5.24426	4.4313e-05	0.00345536
Glt8d2	2.27457	24.4407	4.33619	4.55987e-05	0.00354513
AW112010	-2.31728	3.1327	19.4502	4.70341e-05	0.00364597
Cd300lf	-2.13892	5.95646	25.7162	4.76456e-05	0.00368254
Gpr35	2.12601	28.1385	5.63808	4.90881e-05	0.00376743
Hspa1b	-2.52457	14.9309	88.6691	4.91077e-05	0.00376743
Tdrd6	2.49457	16.9308	2.25871	4.91727e-05	0.00376743
Asz1	-2.10869	5.57903	28.3228	4.97049e-05	0.00378391
Gm21859	2.84955	9.85086	0.813401	4.97892e-05	0.00378391
Purg	2.73155	12.0491	1.42551	4.98185e-05	0.00378391
Pnpla3	-2.14928	5.70608	25.713	5.03107e-05	0.00381031
Cd44	-1.83383	199.333	719.667	5.18652e-05	0.00391679
D630039A03Rik	1.93625	39.2489	9.76601	5.4279e-05	0.00408736
Gnb1l	2.25824	22.801	3.98035	5.49784e-05	0.00412823
Lmcd1	-2.64394	1.54016	9.7084	5.61192e-05	0.00419002
Negr1	2.48259	17.1673	2.45702	5.60336e-05	0.00419002
Lama1	2.24042	24.661	4.28427	5.63623e-05	0.00419629
Mtor	1.48318	376.706	133.819	5.71537e-05	0.00424322
Agap2	1.83422	52.8614	15.0662	5.78003e-05	0.00426816
Gm10463	2.82612	9.09441	0.652042	5.78135e-05	0.00426816
Plxnc1	1.8339	55.2372	16.2917	5.80254e-05	0.00427183
Rragd	2.08163	29.0125	6.46256	5.8584e-05	0.00429479
Tspan5	-1.78262	15.4122	55.2838	5.86631e-05	0.00429479
Cpe	-2.02466	7.72495	32.5123	5.90059e-05	0.00430792
Gm38941	2.93623	5.15224	0.143281	5.97615e-05	0.00435104
Ccdc3	2.23443	25.4114	4.65004	6.07528e-05	0.00439874
Gm19963	-2.59403	0	2.50794	6.10844e-05	0.00439874
Masp2	1.64409	98.125	31.8064	6.07322e-05	0.00439874
Trpm3	2.21038	24.5997	4.65632	6.10514e-05	0.00439874
2410124H12Rik	2.68432	2.56935	0	6.40349e-05	0.00453684
4930448A20Rik	2.74376	2.88109	0	6.40349e-05	0.00453684
Gm20109	2.73352	2.96793	0	6.40349e-05	0.00453684
Gna15	2.74393	2.8867	0	6.40349e-05	0.00453684
Plxnb1	-1.84765	12.4572	46.2537	6.36053e-05	0.00453684
Serpina5	2.82794	3.2369	0	6.40349e-05	0.00453684
Hs3st3b1	1.79682	53.897	14.7268	6.52424e-05	0.00459767
Stxbp5l	2.39976	99.7345	18.561	6.511e-05	0.00459767
Echdc2	-2.12997	4.99045	24.7984	6.65584e-05	0.0046779
4930519G04Rik	2.61114	13.5444	1.43348	6.72758e-05	0.00471575
Gapdh	-1.53955	53.1899	158.585	6.74772e-05	0.00471732
Smok4a	2.89733	6.31259	0.461844	6.76916e-05	0.00471979
Ttr	2.31075	72.3901	14.5987	6.98117e-05	0.00485477
Agt	-2.29104	3.92268	18.461	7.03075e-05	0.00486654
Rsph6a	2.90121	6.69993	0.422485	7.05349e-05	0.00486654
Smpdl3b	2.89061	4.66551	0.202157	7.03724e-05	0.00486654
Arhgap24	2.09219	27.8404	6.29698	7.15475e-05	0.00492352
B430212C06Rik	2.23272	23.2047	4.25616	7.35881e-05	0.00505075
Gm37053	-2.01644	8.01718	31.9687	7.40745e-05	0.00505779
Zyg11a	2.78475	8.88095	0.890014	7.39318e-05	0.00505779
Rbfox3	2.31357	20.5024	3.83453	7.53853e-05	0.00513399
Tprg	-2.54719	1.81189	11.5696	7.62655e-05	0.00517793
Zfp385b	1.8255	48.4834	12.4857	7.64233e-05	0.00517793
Gm2651	1.77045	59.5606	17.0137	7.67837e-05	0.005189
Irx1	2.67432	11.1688	1.28372	7.77956e-05	0.00524349
Slc16a2	-2.20047	4.35677	21.3941	7.79879e-05	0.00524349
Serpinh1	-2.06938	6.52373	28.7406	7.82882e-05	0.00525029
Osr2	2.882	5.12625	0.24129	7.8587e-05	0.00525695
Tnfaip2	-1.96634	9.08178	32.6944	8.06644e-05	0.00538225
Sema5a	-1.75096	18.4791	58.9079	8.10117e-05	0.00539178
Rdh10	-1.56842	56.5197	174.379	8.14759e-05	0.00540901
Akr1c13	1.94119	35.9317	8.98923	8.88781e-05	0.0058856
Kcnip1	1.97203	35.8383	7.94722	9.1002e-05	0.00598117
Pde8a	1.77592	53.6167	15.0752	9.0941e-05	0.00598117
Pla2g10	2.15973	23.3821	4.82864	9.07786e-05	0.00598117
Cyp2c68	2.74851	8.47039	1.19645	9.19009e-05	0.00599914
Gm26995	2.00986	32.3755	7.41001	9.19582e-05	0.00599914
Tchp	1.76227	59.2175	16.0736	9.16803e-05	0.00599914
Cxcl5	-2.29232	3.3666	17.4592	9.30414e-05	0.00605481
Synpo	1.79206	52.0986	14.4052	9.40159e-05	0.00610316
Gm20642	2.6495	2.65939	0	9.54706e-05	0.00615214
H2-M10.3	2.76719	3.28969	0	9.54707e-05	0.00615214
Olfr982	2.67475	2.71388	0	9.54706e-05	0.00615214
Tek	-2.17087	5.17411	21.9667	9.63685e-05	0.00619485
Slc28a2	-2.5894	1.06643	9.46109	9.81342e-05	0.00629301
Hoxc13	2.39461	17.6941	2.79445	9.87652e-05	0.0063181
Foxg1	2.64332	10.8515	1.15353	9.93439e-05	0.00633973
Grin2c	2.26687	20.6042	3.67171	0.00010117	0.00644068
Scn11a	2.5554	12.6572	1.57069	0.000101421	0.00644107
Rnase4	2.11873	133.649	30.3216	0.000102044	0.00646508
4930588K23Rik	2.51064	14.329	2.39018	0.000102368	0.00647004
Cpn1	2.12581	108.373	24.1966	0.000104057	0.00656105
Art1	2.78966	7.42401	0.49699	0.000104601	0.00657801
Cdc25b	2.0639	25.0456	6.25855	0.000105093	0.00657801
Nrg2	1.9371	38.2728	9.69271	0.000105305	0.00657801
TrnR	-2.61157	1.06409	8.96435	0.000105324	0.00657801
Gata2	2.24326	21.6463	3.97529	0.000105663	0.00658361
Ptprj	-1.52773	49.5806	149.457	0.000106638	0.00662866
Kifc5b	2.77841	7.19773	0.704279	0.000108107	0.00670414
Pou4f1	1.6321	92.5948	29.1358	0.000109717	0.00677214
Uncx	2.15043	24.6575	4.55909	0.000109477	0.00677214
Olfr393	-2.41716	0	2.03317	0.000111213	0.00684843
Gp1bb	2.20568	21.2421	4.39086	0.000113468	0.0069548
Lrp11	2.26617	18.6856	3.66099	0.000113262	0.0069548
Egr3	2.47085	14.7088	2.0549	0.000113846	0.00696178
Gm12339	2.77947	8.00899	0.957567	0.000114267	0.00697134
Pou3f3	2.06673	29.2704	7.02788	0.000115543	0.00703292
Ocstamp	2.76896	7.51152	0.526467	0.00012026	0.00730315
Creb3l4	2.17029	108.882	23.4351	0.000122708	0.00743471
Parp3	-1.8823	10.1023	37.6737	0.000125309	0.00757488
4930539E08Rik	-1.89516	8.70693	34.7283	0.000126522	0.0076307
Atp5k	1.65193	79.2138	23.6184	0.000127827	0.00769181
Tnc	-1.9334	9.57105	35.8372	0.000128431	0.00771055
Cd209c	2.70906	8.62448	0.760079	0.000129186	0.00773824
Guca1b	2.17637	23.4174	4.99819	0.000132904	0.00794288
Plch2	1.83913	41.7249	11.2664	0.000138101	0.00823479
Cldn5	2.44217	13.4309	1.68439	0.000141578	0.00836709
Csnk2a1-ps	2.7255	3.16826	0	0.000143494	0.00836709
D630023F18Rik	2.65913	2.76322	0	0.000143494	0.00836709
Gm26688	2.61606	2.7103	0	0.000143494	0.00836709
Gm27321	2.64978	2.83201	0	0.000143494	0.00836709
Gm6580	2.65161	2.79985	0	0.000143494	0.00836709
Gm7190	2.72469	3.11041	0	0.000143494	0.00836709
Gm8797	1.97987	32.5828	7.59401	0.000142923	0.00836709
Marcksl1-ps4	2.62444	2.58754	0	0.000143494	0.00836709
Pank1	2.09958	23.941	5.44534	0.000143165	0.00836709
Hes7	2.29493	18.7787	3.67246	0.000144357	0.00839882
Btbd11	-1.82729	10.9159	41.356	0.000145109	0.00840547
Stom	-1.63816	22.1799	74.1251	0.000144934	0.00840547
Asb13	1.60956	87.3609	27.7814	0.000148396	0.00857424
Cdx1	2.63858	9.44547	0.955405	0.000148673	0.00857424
Sybu	2.1953	20.3726	4.35701	0.000153892	0.00885583
4930533I22Rik	-2.49181	0.121013	3.13631	0.000161962	0.00929992
Mymk	2.75234	5.64703	0.32302	0.000162899	0.0093334
4933402E13Rik	2.72705	4.56926	0.378849	0.000163958	0.00937372
Barhl2	2.61839	9.31745	1.16055	0.000167926	0.0095798
Adgrb1	2.19418	20.9435	4.3156	0.000168617	0.0095984
Serpinf2	2.38326	14.1772	2.11968	0.000175098	0.00994589
1700019D03Rik	2.56163	9.65809	1.06543	0.000177276	0.0100321
Col6a5	1.74798	54.2617	15.2685	0.000177378	0.0100321
Fam213a	-1.61172	24.242	77.7233	0.00017807	0.0100497
2310015D24Rik	2.66061	8.46647	0.673384	0.000181335	0.0102121
Cel	-3.26999	3.87853	44.8983	0.000184071	0.0103282
Fbln7	2.40906	13.6378	2.03397	0.000184255	0.0103282
Lingo3	1.93179	34.6901	8.70147	0.000184572	0.0103282
TrnK	-2.56056	0.614825	7.10123	0.000187404	0.0104644
Frs3	2.16377	22.0899	4.80745	0.000188996	0.0104961
Vax2os	2.09023	24.6295	5.9169	0.0001888	0.0104961
Wnt1	2.64747	8.23318	0.93388	0.000189166	0.0104961
Fam131a	2.2736	17.3279	2.76008	0.000191898	0.0106101
Gm10655	2.73115	5.94627	0.438572	0.000192026	0.0106101
Reg3b	-2.74063	11.7373	86.1366	0.000197523	0.010891
Mgat5b	2.12676	22.7811	4.66378	0.000200275	0.0110197
Fgfr2	1.93262	145.162	39.9031	0.000202229	0.0111041
Iglv1	-2.55971	0.599296	4.89128	0.000202877	0.0111165
Tssc4	-1.71862	16.058	52.6921	0.000204281	0.0111702
Gm13377	2.5918	9.13982	1.01068	0.000204991	0.0111858
4930403D09Rik	-2.31618	0	1.90605	0.000207588	0.0112115
Haao	-2.45739	0	2.54454	0.000207588	0.0112115
Igkv9-119	-2.33678	0	2.10068	0.000207588	0.0112115
Scn3b	1.98821	29.5249	6.20219	0.000206563	0.0112115
Tcp10c	2.70657	5.5611	0.345117	0.000206468	0.0112115
Cd53	-2.4648	1.11967	9.94469	0.000209023	0.0112659
4930519A11Rik	2.54897	2.44776	0	0.000217918	0.0113879
Akp-ps1	2.52305	2.38816	0	0.000217918	0.0113879
Dchs2	1.78404	47.5474	13.4606	0.000218254	0.0113879
Fscn3	2.58955	2.73333	0	0.000217918	0.0113879
Gata1	2.49321	2.22156	0	0.000217918	0.0113879
Gja4	2.48394	2.22036	0	0.000217918	0.0113879
Gm14858	2.6656	4.19485	0.202157	0.000216046	0.0113879
Gm15958	2.70247	3.24429	0	0.000217918	0.0113879
Lmod2	2.52618	2.49086	0	0.000217918	0.0113879
LOC102641351	2.48111	2.26774	0	0.000217918	0.0113879
Olfr155	2.63538	3.04447	0	0.000217918	0.0113879
Paqr6	2.54256	2.54043	0	0.000217918	0.0113879
Pinlyp	2.50558	2.49173	0	0.000217918	0.0113879
Shisa7	2.0205	27.5108	6.54629	0.000213127	0.0113879
Syce3	2.50711	2.42062	0	0.000217918	0.0113879
Tmem136	2.63147	8.18472	0.770021	0.000216051	0.0113879
Tnfsfm13	2.66243	4.15069	0.202157	0.000218632	0.0113879
Irx3	2.4969	11.598	1.5948	0.00022791	0.0118477
Gm10052	2.30568	15.891	2.32462	0.000230401	0.0119537
Foxf1	2.20876	19.0474	3.43827	0.000232586	0.0120015
Fut9	-1.72453	16.1013	52.3472	0.000232689	0.0120015
Kcnj14	2.24857	17.6275	3.35505	0.000232362	0.0120015
Cep85	-1.77065	12.2587	41.4284	0.000235691	0.0121325
Gjb4	-2.37734	2.14048	11.0594	0.000237547	0.0122043
Btla	-2.47257	1.19217	9.56172	0.000238279	0.012218
Pycr2	-1.90831	8.22851	31.6923	0.000243902	0.0124821
Rhpn1	2.64876	4.20283	0.190585	0.000244391	0.0124829
Urah	-1.93027	6.84615	28.0862	0.000245512	0.0125159
Eomes	2.01786	26.9089	6.46148	0.000247167	0.0125759
Itga4	-1.73241	14.669	53.2709	0.000249734	0.0126821
Hbegf	-1.68644	16.9688	56.263	0.000253813	0.0128644
Smoc1	1.62909	68.8883	22.052	0.000254525	0.0128757
Ildr1	-1.77264	11.4463	41.4173	0.000257298	0.0129911
Col18a1	-1.91522	53.7259	198.336	0.000262219	0.0131886
Dio1	-2.44907	1.29378	8.65111	0.000262712	0.0131886
Slc6a21	2.63112	6.54934	0.587903	0.000261784	0.0131886
Cygb	2.09038	23.3128	4.87133	0.000263461	0.0132011
Dmrt3	2.05202	24.858	5.5685	0.000268455	0.0134258
Cspg5	1.81231	39.8458	10.8734	0.000271583	0.0135565
Asb16	2.46268	10.5591	1.38607	0.000272709	0.013587
Car9	-1.52066	51.7094	151.64	0.000274885	0.0136696
Arhgdib	-2.3388	1.95486	11.4436	0.00027752	0.0137746
Lcn2	-2.69867	4.5711	27.7887	0.000283106	0.0140255
Sprr2a3	-2.05346	4.32083	20.3314	0.000283907	0.0140388
Pnpla5	2.64314	5.46168	0.32431	0.000285508	0.0140915
Hspbap1	1.79513	40.7901	10.6574	0.000287004	0.0141389
Gm14379	2.64765	5.72261	0.547979	0.000288193	0.0141709
Itgb6	-1.42282	112.745	306.585	0.000293085	0.0143846
Xkr7	2.26995	15.7388	2.78364	0.000293922	0.0143989
Fcgr1	2.58333	3.69407	0.202157	0.00029631	0.0144351
Gm8909	2.58443	3.92203	0.192873	0.000296853	0.0144351
Kcp	2.35149	13.8631	2.48135	0.000295596	0.0144351
Wnt11	1.88586	33.6235	8.62888	0.000296497	0.0144351
Mdga1	1.50226	135.26	46.4297	0.00029957	0.0145327
Zfp202	1.84717	36.8206	10.0305	0.000299962	0.0145327
Prss22	-2.17867	3.27249	16.4783	0.000301995	0.0146044
Tmem173	-2.01757	5.78138	21.6476	0.000302857	0.0146192
Fbln1	2.13472	19.6559	4.02838	0.000304755	0.0146839
Ptprc	-1.63098	21.8279	69.7391	0.000306281	0.0147306
Hpgd	1.59022	185.191	59.8827	0.000307462	0.0147604
Try5	-4.74626	0	11.8381	0.000308576	0.0147869
Dlx5	2.62224	5.20665	0.497007	0.000314429	0.0150401
Gm20257	-2.4886	0.544151	5.95389	0.000321434	0.0153473
Ntn4	1.52376	106.06	36.741	0.000324037	0.0154436
Slc38a5	2.5549	3.64866	0.18992	0.000325913	0.015505
Hrk	2.16961	19.1378	3.68687	0.000327954	0.015574
1700007L15Rik	2.31975	1.86177	0	0.00033532	0.0155868
1810059C17Rik	2.48772	2.52355	0	0.00033532	0.0155868
4921513H07Rik	2.4012	2.04963	0	0.00033532	0.0155868
4930432H08Rik	2.48727	2.53181	0	0.00033532	0.0155868
Aldoart2	2.45691	2.37961	0	0.00033532	0.0155868
AY512931	2.4879	2.55489	0	0.00033532	0.0155868
Gm15407	2.53154	2.64911	0	0.00033532	0.0155868
Mesp1	2.39456	2.16689	0	0.00033532	0.0155868
Olfr718-ps1	2.61156	3.10152	0	0.00033532	0.0155868
Scarna13	2.45321	2.49141	0	0.00033532	0.0155868
Tbx1	1.8515	33.9877	9.20009	0.000331028	0.0155868
Tmem56	1.61631	68.7364	22.3326	0.000331453	0.0155868
Fcna	-2.31863	1.78003	10.9083	0.000336778	0.015627
En2	2.43999	11.0746	1.54257	0.000337863	0.0156498
Lao1	2.58824	3.98683	0.192873	0.000345172	0.0159458
Lhx5	2.40424	12.1958	1.66458	0.000345666	0.0159458
Tnfsf9	-2.31756	1.86166	11.2009	0.00034607	0.0159458
Cd177	2.50037	7.82028	1.0388	0.00034872	0.0160399
Hist1h1a	2.52593	3.42358	0.190585	0.000356249	0.0163577
1700030F18Rik	1.97566	27.3496	6.56506	0.000358711	0.0163991
Adh1	-2.17516	34.763	169.299	0.000359017	0.0163991
Ptprb	1.89289	31.0824	8.43538	0.000358268	0.0163991
Gata3	-1.86369	8.48683	31.2635	0.00036178	0.0164967
Runx2os2	-2.413	0.327087	3.75252	0.000365731	0.016648
Gm11992	2.38903	10.7497	1.40793	0.000366546	0.0166563
4933408J17Rik	2.38661	11.4398	1.90022	0.000371817	0.0168668
Cd74	-2.18843	31.6258	152.728	0.000378236	0.0171039
Hhipl1	2.45818	9.67003	1.3837	0.000378341	0.0171039
Muc2	2.08844	19.588	4.60518	0.000384698	0.0173615
Nkx2-1	2.41835	10.6463	1.53903	0.000387366	0.017452
Psg17	-2.46418	0.554339	5.4409	0.000392096	0.0176349
Btnl5-ps	1.97286	24.6657	6.77998	0.000393151	0.0176495
S100a10	-1.63552	17.3708	57.4705	0.000393758	0.0176495
Vmn1r-ps22	-2.2427	0	1.94385	0.000399737	0.0178567
Vmn1r-ps52	-2.2631	0	2.00645	0.000399737	0.0178567
Ryr1	1.80139	39.3492	10.6245	0.000401732	0.0179057
Trpc7	2.48636	8.51036	1.283	0.000402191	0.0179057
Socs1	2.53394	8.19141	0.949362	0.000407114	0.0180943
Elfn2	2.23666	14.9554	2.39267	0.000413963	0.0183677
Foxo6os	-2.40872	0.957983	7.64051	0.000414981	0.0183819
Reg2	-2.424	0.764435	4.61896	0.000416975	0.0184393
Asb18	2.55898	6.76187	0.621819	0.000420373	0.0185584
Gm11514	2.44522	9.72683	1.43943	0.00042563	0.018759
Atoh7	2.55326	6.49054	0.625861	0.00042849	0.0188536
Cd52	-2.30819	1.93053	10.7471	0.000433431	0.0190392
Arhgap36	1.96959	25.5731	6.06955	0.000441047	0.0193097
Olfr747	-2.37732	0.263307	3.2354	0.000441055	0.0193097
Emp1	-1.86595	152.532	564.589	0.000450708	0.0196996
Drd4	2.50757	7.12037	0.617766	0.00045374	0.0197993
Ssc5d	2.17027	16.4022	3.46388	0.000456355	0.0198805
Ptpn5	2.06492	21.137	4.61188	0.000458594	0.0199451
Asic1	2.29208	12.5063	2.3009	0.000466977	0.0202429
Tmem28	2.09404	19.4873	4.23246	0.000466222	0.0202429
Ube2t	1.83442	33.0878	9.61329	0.000467791	0.0202448
AI506816	-1.99796	4.34399	20.1947	0.000476863	0.0206036
Hoxd9	2.53289	6.58176	0.762331	0.000478723	0.0206164
Sox1	2.23952	14.8943	2.67285	0.000478526	0.0206164
Gm11525	2.4613	3.49207	0.151185	0.00048803	0.0209147
Hgd	2.56629	4.46238	0.249253	0.00048803	0.0209147
Zyx	-1.45188	58.4026	158.47	0.000487251	0.0209147
Abcc6	2.3488	11.196	1.83198	0.000497342	0.0212564
Dgat2l6	2.52425	6.06352	0.479435	0.000497617	0.0212564
Top2a	1.76815	34.3974	10.7974	0.000501045	0.0213682
Slc26a9	-1.84627	111.375	406.577	0.000508666	0.0216582
Gimap3	-2.36652	0.918465	8.65212	0.000516178	0.0219426
4930517O19Rik	2.44838	2.45604	0	0.000524481	0.0219765
BC022960	2.34631	2.11358	0	0.000524481	0.0219765
Cd59b	2.41927	3.11279	0.151185	0.000520311	0.0219765
Gdf2	2.37197	2.2049	0	0.000524481	0.0219765
Gm16283	2.42891	2.48732	0	0.000524481	0.0219765
Gm8310	2.2647	1.94836	0	0.000524481	0.0219765
Mageb8-ps	2.2209	1.73559	0	0.000524481	0.0219765
Olfr116	2.35257	2.054	0	0.000524481	0.0219765
Snhg7os	2.30746	2.02635	0	0.000524481	0.0219765
Gcnt1	-1.79781	9.24919	33.4262	0.00052745	0.0220658
Pitx2	2.43954	7.96578	1.00058	0.000530193	0.0221454
Cxcr5	-2.26071	2.18766	11.7819	0.000532042	0.0221875
Pou2f3	-2.19	10.5286	51.1888	0.000539364	0.0224573
Stk25	-1.39189	131.188	347.129	0.000542226	0.0225408
3830417A13Rik	2.51086	5.03396	0.490543	0.000545984	0.0226614
LOC108168035	2.40279	9.4698	1.52705	0.000550303	0.0228047
Zfp41	2.31931	9.762	1.45159	0.000565608	0.0234021
BB031773	2.26161	12.0958	2.15498	0.000576648	0.0238215
Gm26740	-2.31121	0.408568	3.48313	0.000578382	0.0238558
Gm19719	-1.94162	5.35733	22.2132	0.000579752	0.0238749
Hoxc9	2.15393	16.1961	2.7292	0.000584246	0.0240224
Nlrp6	2.1901	14.6222	2.50896	0.000587534	0.02412
Lhx1os	2.27189	12.6759	1.91982	0.000593162	0.0243132
Fbxl15	2.38417	8.32142	0.982974	0.000597597	0.0244569
Cd79b	-2.23032	2.61055	13.2352	0.000601469	0.0245772
Arhgap22	2.38071	8.74679	1.15827	0.000618734	0.0251228
Gm43568	2.48879	5.23466	0.442126	0.000618766	0.0251228
Hoxa11os	2.48763	5.88508	0.475471	0.000617044	0.0251228
Mfsd7a	2.28503	11.6227	1.94939	0.000619586	0.0251228
Vwa5b2	1.70917	44.5355	12.8443	0.000617005	0.0251228
Shank3	1.74156	40.7358	11.3513	0.000624692	0.0252909
Gm31135	2.49399	6.5416	0.537817	0.000627332	0.025335
Vax2	2.45426	7.19385	0.683216	0.000627702	0.025335
Ndrg4	2.03192	20.3996	4.3866	0.000629818	0.0253815
Trim72	2.48304	4.91286	0.294145	0.000634471	0.0255299
March9	1.6805	47.5071	14.4233	0.00065224	0.0260857
Cfi	1.91792	117.208	30.4502	0.0006517	0.0260857
Pnliprp1	-3.17343	3.47264	35.8899	0.000651741	0.0260857
Rtl9	2.46775	4.65654	0.3326	0.000650343	0.0260857
Shh	1.38653	385.723	146.428	0.000657399	0.0262521
Atp10a	-1.85612	7.95996	26.1403	0.000659127	0.0262813
Prdm12	2.4656	4.8368	0.38425	0.000673271	0.0268047
Kif2c	2.32718	9.5656	1.61994	0.000683213	0.0271595
2900072N19Rik	2.41693	3.54744	0.255458	0.00069097	0.0272215
B930082K07Rik	2.40717	3.34073	0.189319	0.00069097	0.0272215
BC028528	2.42907	3.42521	0.220328	0.00069097	0.0272215
Gm15645	2.4343	3.55649	0.202157	0.00069097	0.0272215
Tex24	2.4167	3.51117	0.24129	0.00069097	0.0272215
Twist1	2.47417	3.75695	0.190609	0.00069097	0.0272215
Ctla2a	-2.27774	1.61633	8.40553	0.000705034	0.0277341
Gm16287	2.26759	11.4935	2.01287	0.000712794	0.0279976
Camk2n2	2.04365	19.2953	4.87131	0.000715059	0.0280448
Cd80	-2.33474	0.685152	4.71746	0.000718054	0.0281204
Socs2	1.62527	52.7583	16.3929	0.000721614	0.0282179
Lrfn1	2.02132	20.2727	4.27278	0.000724903	0.0283045
She	2.20972	12.8874	2.29123	0.000727701	0.0283717
H2-DMb2	-2.29124	1.36077	9.60356	0.000741978	0.0288856
Gm13398	2.31115	9.34284	1.69567	0.000750548	0.0291762
Cyp2b10	2.43329	5.31353	0.591292	0.000752403	0.0292052
Gm16553	-2.33467	0.77051	5.62299	0.000764071	0.029571
Muc13	-1.8311	6.87821	25.596	0.000763775	0.029571
Adgrl4	1.93572	23.3074	5.91858	0.000772539	0.0298431
Junb	-1.46521	41.0774	113.445	0.000776764	0.0298431
Pls3	-1.42304	59.1431	162.998	0.000775265	0.0298431
Spata18	2.438	4.76252	0.530034	0.000774631	0.0298431
Tulp1	1.99571	19.8014	4.21744	0.000776599	0.0298431
Nrxn3	1.77069	35.0137	10.077	0.000778038	0.0298486
Nat8l	2.28344	9.91206	1.31639	0.000782073	0.0299598
Olfr734	2.44066	6.01781	0.653567	0.000785549	0.0300492
Chrd	1.82853	30.1487	8.08115	0.000796116	0.03028
Gm12387	-2.21412	0	2.11145	0.000798478	0.03028
Gm18641	-2.14083	0	1.76323	0.000798478	0.03028
Gm21917	2.43521	5.04823	0.634308	0.000799625	0.03028
Igkj2	-2.12848	0	1.85113	0.000798478	0.03028
LOC102635863	-2.08901	0	1.56629	0.000798478	0.03028
Vmn1r-ps106	-2.08806	0	1.65655	0.000798478	0.03028
1700028E10Rik	2.24129	10.6483	1.7184	0.000827437	0.0307587
1700063D05Rik	2.26373	1.97192	0	0.000836774	0.0307587
4930433B08Rik	2.23625	1.87055	0	0.000836774	0.0307587
A830009L08Rik	2.27046	1.94538	0	0.000836774	0.0307587
AI467606	-2.24572	1.65068	7.98963	0.000818006	0.0307587
Ccdc88c	-1.56635	20.6616	61.8077	0.000816826	0.0307587
Gm11528	2.39979	2.54586	0	0.000836774	0.0307587
Gm15383	2.31159	2.16289	0	0.000836774	0.0307587
Gm15528	2.19792	1.77857	0	0.000836774	0.0307587
Gm27166	2.31706	2.18295	0	0.000836774	0.0307587
Gm8604	2.28156	2.09403	0	0.000836774	0.0307587
Gm8879	2.33086	2.22657	0	0.000836774	0.0307587
Hist1h3g	2.10848	1.47356	0	0.000836774	0.0307587
Nav1	-1.52205	27.6985	77.5296	0.000824641	0.0307587
Olfr1361	2.22809	1.87773	0	0.000836774	0.0307587
Olfr750	2.25081	1.93868	0	0.000836774	0.0307587
Pced1c-ps	2.20915	1.80203	0	0.000836774	0.0307587
Pdzrn3	-1.69266	13.1902	41.2217	0.000824944	0.0307587
Rplp0-ps1	-2.26456	1.76361	9.18883	0.000825194	0.0307587
Serpina4-ps1	2.19996	1.81554	0	0.000836774	0.0307587
Slc12a3	2.41678	4.68729	0.595075	0.000822368	0.0307587
Ghrl	3.54216	35.9125	2.55576	0.000859549	0.0315519
Spry4	-1.74173	10.6135	34.5842	0.000863128	0.0316392
Fam131b	2.42133	5.01247	0.436458	0.000864338	0.0316396
Msx1	2.18279	12.6948	2.29626	0.000873144	0.0319176
Pkdcc	1.69752	41.4733	11.6844	0.000875414	0.0319563
Gm13204	2.08944	15.407	3.39279	0.000890278	0.0324476
Gm14025	2.11811	14.5018	2.61142	0.000891336	0.0324476
Npffr1	2.21259	12.208	1.98587	0.000902223	0.0327986
Themis3	-1.85095	6.11049	23.7969	0.000905913	0.0328874
Cacna1g	1.91934	22.4648	5.61115	0.000925838	0.0335645
Gm3764	2.35353	7.83479	0.954311	0.000930969	0.0337041
Dnah1	2.07001	16.0111	3.3288	0.000932397	0.0337095
Unc93b1	-1.74189	9.50325	33.6424	0.00093506	0.0337595
A730013G03Rik	2.2925	10.1931	1.52386	0.00094285	0.0339942
Cilp2	2.25932	11.0725	1.97894	0.00094615	0.0340101
Crhbp	2.37667	7.05334	1.03972	0.000947162	0.0340101
Umodl1	2.04991	16.6593	3.5126	0.000946339	0.0340101
Gsx1	2.29151	9.90151	1.37787	0.000952384	0.034151
Itgb8	-1.72976	9.98175	33.3337	0.000959817	0.0343242
S100a11	-1.39219	185.395	493.681	0.000959011	0.0343242
Bend4	1.87343	26.2811	6.73121	0.000969346	0.034618
6430584L05Rik	2.33634	3.09627	0.143281	0.000980076	0.0346723
Arr3	2.46113	3.93824	0.21597	0.000980076	0.0346723
Cstad	2.35361	3.41389	0.255458	0.000980076	0.0346723
Gm5320	2.32931	3.20472	0.24129	0.000980076	0.0346723
Gm9234	2.31787	3.25394	0.21597	0.000980076	0.0346723
Ppargc1b	1.55165	64.7793	21.0502	0.000977801	0.0346723
Slc25a43	2.30141	3.03445	0.378849	0.000980076	0.0346723
Isl2	2.34093	7.3076	0.878404	0.000982219	0.0347016
Gm7420	-2.20039	0.292429	3.43151	0.000987073	0.0348264
Foxf2	1.91387	22.9489	5.59296	0.000992125	0.0348646
Rspo3	2.39587	5.75546	0.50657	0.000991482	0.0348646
Rtn4rl2	2.38489	4.6575	0.439838	0.000990878	0.0348646
Pyy	-2.90109	25.7491	179.86	0.00100011	0.0350983
Gm17359	2.31014	8.58408	1.1312	0.00100678	0.0352855
Ier5l	1.6977	40.6603	12.2094	0.00101102	0.0353789
Tmem229a	-1.87914	5.72267	21.846	0.00101213	0.0353789
Atp7b	1.5388	91.5463	30.3313	0.00101455	0.0354164
Trim61	2.24306	2.87347	0.192873	0.00102278	0.0356568
Ctla2b	-2.18902	0.330887	3.27126	0.00102489	0.0356829
Insm1	1.87303	24.9192	6.45372	0.00103548	0.036004
March4	-1.81464	7.60032	26.8205	0.00104195	0.0361814
Kcnip3	2.3594	6.88109	0.824349	0.001051	0.0364475
Hist1h2bl	2.22576	2.63239	0.190585	0.00106881	0.0370164
Zfp296	2.09282	15.0484	2.94133	0.00107669	0.0372406
Enpp2	2.31963	7.34249	1.23511	0.00107837	0.0372495
Inpp5j	-1.63167	13.7585	44.4094	0.00110322	0.0380583
Slc18a1	-1.97529	3.76983	17.0508	0.00110734	0.0381504
Gm11545	-2.26204	0.519943	5.02001	0.00111918	0.0384578
Hydin	1.83107	27.5	7.22831	0.00111782	0.0384578
Ano1	-1.36928	102.408	269.672	0.00113568	0.0389378
Scrt1	2.10527	14.2659	2.80849	0.0011361	0.0389378
Lrrc52	2.25729	9.8312	1.64004	0.00115548	0.0395504
Loxhd1	2.19489	10.5858	1.67123	0.00116758	0.0399129
Tex15	1.67265	40.7088	13.1045	0.00117607	0.0401509
Kif4	2.11126	13.1627	2.96135	0.00118245	0.0403165
Lepr	-2.04743	11.5302	47.4309	0.0011851	0.0403547
Tpbgl	2.24512	9.48015	1.86247	0.00118763	0.0403888
S100a16	-1.48543	29.4331	83.0232	0.0011926	0.0405054
Plk2	-1.64581	13.0036	39.2043	0.00121265	0.0411333
Prickle4	2.34941	5.67096	0.526442	0.0012366	0.0418919
Tubb5	-1.37357	108.447	286.643	0.00124541	0.0421362
Rab27b	1.36891	267.913	103.316	0.00124804	0.0421711
Porcn	-1.70202	78.4763	261.244	0.00125179	0.0422433
Exosc10	1.39462	187.893	70.373	0.00125496	0.0422965
Bbip1	1.54722	58.1167	20.3608	0.00126362	0.0425339
Cbln1	2.18578	11.3176	1.836	0.00128149	0.0430804
Hcrtr1	2.34009	5.64772	0.661863	0.00128372	0.0431004
Cdhr5	-1.74838	8.7912	28.3155	0.00131601	0.0441282
Kirrel	1.63204	45.5797	14.1532	0.00132256	0.0442916
1700022A21Rik	2.34315	3.46868	0.245874	0.00139347	0.0443555
4930458A03Rik	2.18363	2.76169	0.378849	0.00139347	0.0443555
4930465M20Rik	2.13141	1.71115	0	0.00136628	0.0443555
4930483O08Rik	2.14092	1.72071	0	0.00136628	0.0443555
4930571K23Rik	2.346	3.35862	0.190609	0.00139347	0.0443555
5330411O13Rik	2.11698	1.71097	0	0.00136628	0.0443555
Alpi	2.28674	91.4222	18.7643	0.00134125	0.0443555
BC048671	2.21762	2.79928	0.345822	0.00139347	0.0443555
Calhm3	2.28709	3.09451	0.249253	0.00139347	0.0443555
Cdkn2b	-1.54282	19.7064	57.8112	0.00137595	0.0443555
Fmod	2.30863	4.31195	0.406579	0.00136691	0.0443555
Gm11608	2.12557	1.72293	0	0.00136628	0.0443555
Gm12159	2.1962	2.0564	0	0.00136628	0.0443555
Gm13197	2.19634	2.62932	0.151185	0.00139347	0.0443555
Gm14710	2.15685	1.88587	0	0.00136628	0.0443555
Gm15897	2.17208	1.85457	0	0.00136628	0.0443555
Gm16130	2.32309	3.30396	0.202157	0.00139347	0.0443555
Gm28175	2.13447	1.7172	0	0.00136628	0.0443555
Gm36858	2.10565	1.66949	0	0.00136628	0.0443555
Gm39033	2.22043	2.03358	0	0.00136628	0.0443555
Gm5127	2.20744	1.94682	0	0.00136628	0.0443555
Gm5893	2.31658	3.22668	0.151185	0.00139347	0.0443555
Gm6116	2.1772	1.92232	0	0.00136628	0.0443555
Gm7292	2.06954	12.4089	2.68789	0.00133365	0.0443555
H2-Eb1	-1.81462	6.26427	24.0127	0.00137998	0.0443555
Lrrc10	2.18275	1.84892	0	0.00136628	0.0443555
Mboat4	2.35384	3.51859	0.192873	0.00139347	0.0443555
Mc3r	2.17551	1.89426	0	0.00136628	0.0443555
Ninj2	2.08022	1.54691	0	0.00136628	0.0443555
Nt5dc2	2.18312	1.96685	0	0.00136628	0.0443555
Olfr1257	2.20414	1.9469	0	0.00136628	0.0443555
Olfr645	2.22088	2.01679	0	0.00136628	0.0443555
Olfr985	2.19199	2.66827	0.24129	0.00139347	0.0443555
Pitx1	2.11841	12.1412	2.38118	0.00139314	0.0443555
Prg3	2.3083	2.46046	0	0.00136628	0.0443555
Rpl23a-ps1	2.06698	1.49772	0	0.00136628	0.0443555
Selenov	2.28315	3.18	0.202157	0.00139347	0.0443555
Slc12a5	1.85326	25.0338	5.9713	0.00137425	0.0443555
Tex44	2.23896	2.75264	0.18992	0.00139347	0.0443555
Tspan10	2.09546	1.63874	0	0.00136628	0.0443555
Wnt9b	2.33044	5.50857	0.51423	0.00133599	0.0443555
Vamp5	-1.89858	4.26183	18.8368	0.00140394	0.0446348
Htr4	2.14058	11.1028	2.25661	0.00141138	0.04481
Txndc5	1.3785	205.139	77.9004	0.00141285	0.04481
F2	2.27624	7.54361	1.12413	0.00142137	0.0449464
Glra1	2.30289	6.69237	0.811376	0.00142227	0.0449464
Gm12846	-2.21337	0.78933	5.06784	0.00142147	0.0449464
Tubb2b	-2.16821	1.27222	7.63015	0.00143828	0.0453978
Artn	2.16302	11.2725	2.08403	0.00145631	0.0458582
Cit	1.70663	35.3423	10.3522	0.00145749	0.0458582
Ecel1	2.06377	13.034	3.02939	0.00145808	0.0458582
Plet1os	-2.12219	1.4516	8.99526	0.00146356	0.0459757
Prss16	2.29993	5.05469	0.702314	0.00147503	0.0462809
Hck	-1.99947	12.7106	53.0584	0.00148575	0.0465618
D730003I15Rik	2.21393	9.31892	1.50452	0.0015109	0.0471854
Gm15672	2.09336	13.045	2.30488	0.00151046	0.0471854
Irx5	2.12328	11.564	2.78774	0.00151102	0.0471854
Gsap	-1.60609	15.5533	45.0248	0.00151479	0.0472472
Gdf7	2.35559	4.76349	0.363289	0.0015247	0.0473881
Kcnd3os	2.31747	4.40986	0.344058	0.0015247	0.0473881
Plxna3	1.42823	118.506	43.1234	0.0015221	0.0473881
Baat	2.28882	4.96767	0.624244	0.00153837	0.0477566
BC035947	2.20032	8.77839	1.60148	0.00154915	0.0480345
Palmd	-1.51846	22.1907	62.0345	0.00156698	0.0484915
Teddm3	1.69347	31.5183	8.90854	0.00156757	0.0484915
Cd37	-1.91928	4.61236	18.8651	0.00156988	0.048506
Cd14	-1.87214	17.6055	71.3479	0.00157201	0.0485152
Gzmm	2.17578	10.0018	1.73209	0.00157489	0.0485471
Gm4969	2.24968	7.03234	1.10414	0.00158376	0.0487635
Gm12648	-2.18912	0.816362	5.0534	0.00159959	0.049136
Sectm1b	2.09874	171.339	37.4575	0.00159838	0.049136
4921539E11Rik	2.22105	7.97683	1.32054	0.00160336	0.0491945
1700069B07Rik	2.05321	13.3618	2.72235	0.00162494	0.0497987
Hmcn2	1.85304	22.0203	5.43267	0.00163193	0.0499549
