## Supplemental Table 3 for "Single-PanIN-seq Unveils that ARID1A Deficiency Promotes Pancreatic Tumorigenesis by Attenuating KRAS Induced Senescence"

### Sheet: Sheet1
	Total reads	Reads in peaks	FRIP (Fraction of reads in peaks)
HPNE WildType rep1	10083265	5811921	0.576393
HPNE WildType rep2	11716214	6706536	0.572415
HPNE WildType rep3	11643665	6506396	0.558793
HPNE ARID1A-KO rep1	9693470	5343750	0.551273
HPNE ARID1A-KO rep2	10484382	5817328	0.554857
HPNE ARID1A-KO rep3	11600307	6240190	0.537933
