## Supplemental Table 4 for "Single-PanIN-seq Unveils that ARID1A Deficiency Promotes Pancreatic Tumorigenesis by Attenuating KRAS Induced Senescence"

### Sheet: Sheet1
Peak_id	logFC	unshrunk.logFC	logCPM	PValue	FDR	Chromosome	Start	End	Annotation	Distance	Gene
peak_152277	2.47057	2.49042	2.14683	3.17436e-07	8.82244e-06	chr9	75546244	75547101	intron (NM_000689, intron 2 of 12)	21297	ALDH1A1
peak_152278	2.88241	2.90643	2.29844	3.27058e-09	1.65956e-07	chr9	75547373	75548166	intron (NM_000689, intron 2 of 12)	20200	ALDH1A1
peak_152279	1.76155	1.79702	0.720937	0.0181983	0.0711935	chr9	75565770	75566345	intron (NM_000689, intron 1 of 12)	1912	ALDH1A1
peak_152280	2.43516	2.44894	2.60804	9.70366e-09	4.30103e-07	chr9	75566603	75568711	intron (NM_000689, intron 1 of 12)	312	ALDH1A1
peak_152281	-0.449547	-0.454495	1.19613	0.445308	0.700444	chr9	75593613	75594036	Intergenic	-25855	ALDH1A1
peak_152282	3.03894	3.0512	3.3794	8.51075e-17	2.8633e-14	chr9	75602590	75603348	Intergenic	-35000	ALDH1A1
peak_152283	1.32675	1.32951	3.57579	7.24186e-05	0.000861133	chr9	75610523	75611906	Intergenic	-43245	ALDH1A1
peak_152285	2.1263	2.13475	2.96462	1.68728e-08	6.93898e-07	chr9	75626215	75627505	Intergenic	-58891	ALDH1A1
peak_152286	1.09387	1.09663	3.25857	0.00392163	0.0217262	chr9	75637758	75638714	Intergenic	-70267	ALDH1A1
peak_152287	2.71335	2.7395	2.03299	1.79466e-07	5.39213e-06	chr9	75653198	75654412	Intergenic	-85836	ALDH1A1
peak_152288	2.04268	2.07068	1.27883	0.000876395	0.00655664	chr9	75657035	75657505	MIRc|SINE|MIR	-89301	ALDH1A1
peak_152289	1.74895	1.75419	3.21512	6.60332e-07	1.6653e-05	chr9	75664913	75666233	Intergenic	-97604	ALDH1A1
