## Supplemental Table 5 for "Single-PanIN-seq Unveils that ARID1A Deficiency Promotes Pancreatic Tumorigenesis by Attenuating KRAS Induced Senescence"

### Sheet: ENCODE_cell_line_ALDH1A1_RPKM
Cell line	Expression	Category
22RV1_PROSTATE	13.018	ALDH1A1 High
A549_LUNG	3191.42	ALDH1A1 High
A673_BONE	11.8789	ALDH1A1 High
DOHH2_HAEMATOPOIETIC_AND_LYMPHOID_TISSUE	0.0996411	ALDH1A1 Low
HCT116_LARGE_INTESTINE	0.298432	ALDH1A1 Low
HEPG2_LIVER	207.013	ALDH1A1 High
K562_HAEMATOPOIETIC_AND_LYMPHOID_TISSUE	54.2811	ALDH1A1 High
LOUCY_HAEMATOPOIETIC_AND_LYMPHOID_TISSUE	15.0263	ALDH1A1 High
MCF7_BREAST	0.117771	ALDH1A1 Low
PANC1_PANCREAS	0.197709	ALDH1A1 Low
PC9_LUNG	0.195273	ALDH1A1 Low
VCAP_PROSTATE	41.6405	ALDH1A1 High
